# KSTAR: An algorithm to predict patient-specific kinase activities from phosphoproteomic data

**DOI:** 10.1101/2021.07.06.451378

**Authors:** Sam Crowl, Benjamin Jordan, Hamza Ahmed, Cynthia Ma, Kristen M. Naegle

## Abstract

Kinase inhibitors are one of the largest classes of FDA-approved drugs and are major targets in oncology. Although kinase inhibitors have played an important role in improving cancer outcomes, major challenges still exist, including the development of resistance and failure to respond to treatments. Improvements for tumor profiling of kinase activity would be an important step in improving treatment outcomes and identifying effective kinase targets. Here, we present a graph- and statistics-based algorithm, called KSTAR, which harnesses the phosphoproteomic profiling of human cells and tissues by predicting kinase activity profiles from the observed phosphorylation of kinase substrates. The algorithm is based on the hypothesis that the more active a kinase is, the more of its substrates will be observed in a phosphoproteomic experiment. This method is error- and bias-aware in its approach, overcoming challenges presented by the variability of phosphoproteomic pipelines, limited information about kinase-substrate relationships, and limitations of global kinase-substrate predictions, such as training set bias and high overlap between predicted kinase networks. We demonstrate that the predicted kinase activities: 1) reproduce physiologically-relevant expectations and generates novel hypotheses within cell-specific experiments, 2) improve the ability to compare phosphoproteomic samples on the same tissues from different labs, and 3) identify tissue-specific kinase profiles. Global benchmarking and comparison to other algorithms demonstrates that KSTAR is particularly superior for predicting tyrosine kinase activities and, given its focus on utilizing more of the available phosphoproteomic data, significantly less sensitive to study bias. Finally, we apply the approach to complex human tissue biopsies in breast cancer, where we find that KSTAR activity predictions complement current clinical standards for identifying HER2-status – KSTAR can identify clinical false positives, patients who will fail to respond to inhibitor therapy, and clinically defined HER2-negative patients that might benefit from HER2-targeted therapy. KSTAR will be useful for both basic biological understanding of signaling networks and for improving clinical outcomes through improved clinical trial design, identification of new and/or combination therapies, and for identifying the failure to respond to targeted kinase therapies.
