## Supplementary Table 1 for "KSTAR: An algorithm to predict patient-specific kinase activities from phosphoproteomic data"

### Sheet: Sheet1
PMID	Year	Algorithm Name	Brief description of approach	Data Input		Kinase-Substrate Info Used	Quantification Required	Single Sample	Account for Study Bias	Platform	Popularity (as indicated by number of times cited in PubMed Dec. 2021)
23532336, 28655153	2013-2017	KSEA	Calculates a kinase score based on a z-score transformation using information from identified substrates	Phosphoproteomics		PhosphoSitePlus and NetworKIN	Yes	No	No	R or web-based application:	116, 33
34019655	2021	KEA3	Uses multiple PPI or KSI networks as background. Use a Fisher's exact test, with gene names as input, to determine enrichment in each network. Final rankings are obtained by calculating the average rank across all networks.	Transcriptomics, Proteomics, or Phosphoproteomics		11 Protein-protein interaction databases (including String, Hippie, and BioGrid)	No/(Implicitly yes)	Yes (implicitly no)	No	Web-based application	1 (original KEA paper cited 105 times)
30979792	2019	INKA	Use ensemble of four scoring metrics: one based on phosphorylation of kinase active site, phosphorylation of kinase, phosphorylation of substrates in PhosphositePlus, phosphorylation of substrates in NetworKIN	Phosphoproteomics		PhosphositePlus and NetworKIN	Yes	Yes	No	R or web-based application:	13
28674151	2017	KARP	Calculates a K-score, which is based on the ratio of phosphorylation of kianse substrates for a a particular kinase versus phosphorylation of all other substrates, with correction factor for study bias	Phosphoproteomics		PhosphositePlus	Yes	Yes	Yes, applies a correction factor (although authors state it made no difference and appear to have dropped it)	Excel VBA, but not published	7
26628587	2016	IKAP	Takes info from PSP database and uses non-linear optimizaiton to minimize a cost function that relates kinase activities and affinities to phosphosite measurements	Phosphoproteomics and Proteomics		PhosphositePlus	Yes	No (time points)	No	Matlab	23
30563849	2019	PTM-SEA	Extension of single sample GSEA, which uses a ranked list of expression values and identifies whether sets are overrepresented at top or bottom of list.	Phosphoproteomics		PTMsigDB (utilizes information from PhosphoSitePlus)	Yes	No	No	Hosted on tinyurl (GenePlatform), source code available on github	30
