## Supplementary Table 2 for "KSTAR: An algorithm to predict patient-specific kinase activities from phosphoproteomic data"

### Sheet: Datasets for Figures 2,5 and 6
Cell Line or Tissue	ST/Y or both?	Short Hand Name	Citation	Description of experiment	Number of "experiments"	Number of pTyr (total	Number of pSer/pThr (total)	Threshold used	Quantification meaning	Range of pTyr in post-thresholded experiments	Range of pSer/pThr in post-thresholded experiments
Activation or Inhibition of Kinases in Controlled Cell Lines (Figure 2)
Cell line (HMEC, 184A1)	Y	EGF_HMEC	Wolf-Yadlin A,Hautaniemi S,Lauffenburger DA,White FM. Proceedings of the National Academy of Scienc. 2007-April. Vol 104. 5860-5.	EGF stimulation of HMEC cells, time point sampling	7 (0, 1, 2, 4, 8, 16, 32 minutes of EGF stimulation)	228	0	1	Relative to four minutes post-EGF stimulation	9-194	NA
Cell line (HMEC, 184A1 and 24H 184A1)	Y	EGF_HER2_HMEC	Wolf-Yadlin, A., Kumar, N., Zhang, Y., Hautaniemi, S., Zaman, M., Kim, H. Do, Grantcharova, V., Lauffenburger, D. A., & White, F. M. (2006). Effects of HER2 overexpression on cell signaling networks governing proliferation and migration. In Molecular Systems Biology (Vol. 2, p. 54). European Molecular Biology Organization. https://doi.org/10.1038/msb4100094	EGF and HRG stimulation of HMEC cell lines, one of which overexpresses HER2	16 (HRG or EGF stimulation at 0, 5, 10 and 30 minutes for either the parental cell line or the 24H (HER2 overxpressing) cell line)	66	0	0.8	Relative to P_EGF at 5'	13-66	NA
Cell line (Jurkat)	Y	TCR	Chylek, L. A., Akimov, V., Dengjel, J., Rigbolt, K. T. G., Hu, B., Hlavacek, W. S., & Blagoev, B. (2014). Phosphorylation Site Dynamics of Early T-cell Receptor Signaling. PLoS ONE, 9(8), e104240. https://doi.org/10.1371/journal.pone.0104240	Early T-cell Signaling, activated by anti-CD28 antibody. Measured at 0, 5, 15, 30, and 60 seconds	5 (0, 5, 15, 30, 60 seconds of activation)	665	0	0.2	Relative to unstimulated (0-sec) condition (log2)	128-200	NA
Cell Line (K562)	Y	BCR-ABL	Asmussen, J., Lasater, E. a, Tajon, C., Oses-Prieto, J., Jun, Y.-W., Taylor, B. S., Burlingame, A., Craik, C. S., & Shah, N. P. (2013). MEK-Dependent Negative Feedback Underlies BCR-ABL-Mediated Oncogene Addiction. Cancer Discovery, 200–215. https://doi.org/10.1158/2159-8290.CD-13-0235	BCR-ABL driven CML cell line (K562) was treated with ABL-inhibitor dasatanib.	4 (pre-treatment, EOE, 3hr, 6hr)	161	0	0.5	Relative to pre-treatment	81-161	NA
Cell Line (Colo205, HCT116)	ST	BRAF	Kubiniok P, Lavoie H, Therrien M, Thibault P (2017). "Time-resolved Phosphoproteome Analysis of Paradoxical RAF Activation Reveals Novel Targets of ERK*." Molecular & Cellular Proteomics 16(4): 663-679.	CRC cell lines treated with RAF inhibitor vemurafenib over the course of an hour (Measured every 5 minutes from 0-60min)	26 (Every 5 minutes over the course of an hour of vemurafenib treatement, for both HCT116 and Colo205 cell lines)	15	6851	0	Relative to a DMSO control at each timepoint (and then mean centered across timepoints)	NA	1590-2785
Cell Line (BT-474)	ST	AKT_Inhib	Wiechmann, S., et al. (2021). Chemical Phosphoproteomics Sheds New Light on the Targets and Modes of Action of AKT Inhibitors. ACS Chemical Biology, 16(4), 631–641. https://doi.org/10.1021/acschembio.0c00872	ERRB2 Overexpressing breast cancer cells treated with five different AKT inhibitors for 1 hour (1uM)	6 (pre-treatment, plus treatment with: MK-2206, Ipatasertib, GSK2110183, GSK690693, AZD5363)	0	10345	1	Relative to control/pre-treatment	NA	5069-8980
Robustness of Kinase Activity Predictions (Figure 3)
Cell Line (H3255)	Y	EGFR_Res	Zhang, X., et al. (2017). "Quantitative Tyrosine Phosphoproteomics of Epidermal Growth Factor Receptor (EGFR) Tyrosine Kinase Inhibitor-treated Lung Adenocarcinoma Cells Reveals Potential Novel Biomarkers of Therapeutic Response*." Molecular & Cellular Proteomics 16(5): 891-910.	NSCLC cell lines with varying sensitivity to erlotnib treatment treated with either erlotnib or afatanib in FBS media	1 (untreated H3255)	189	0	-100	Quantification ignored: all sites identified used as evidence	189	NA
Cell Line (HCC827, K562)	Y	INKA	Beekhof, R., et al. (2019). "INKA, an integrative data analysis pipeline for phosphoproteomic inference of active kinases." Molecular Systems Biology 15(4): e8250.	Profile of multiple different well-studied cell lines, used to test INKA algorithm	2 (HCC827, K562)	586(HCC827), 185(K562)	0	-100	Quantification ignored: all sites identified used as evidence	2586(HCC827), 1185(K562)	NA
Cell Line (HCC827, H3255)	Y	Guo	Guo, A., et al. (2008). "Signaling networks assembled by oncogenic EGFR and c-Met." Proceedings of the National Academy of Sciences 105(2): 692.	Comparison of NSCLC cell lines driven by EGFR activating mutations and/or genomic amplification	2 (HCC827, H3255)	469 (HCC827), 466 (H3255)	0	-100	Quantification ignored: all sites identified used as evidence	469 (HCC827), 466 (H3255)	NA
Cell Line (H3255)	Y	Moritz	Moritz A,Li Y,Guo A,Villen J,Wang Y,MacNeill J,Kornhauser J,Sprott K,Zhou J,Possemato A,Ren JM,Hornbeck P,Cantley LC,Gygi SP,Rush J,Comb MJ. Science signaling. 2010-August. Vol 3. ra64.	Profiling phosphorylation of AKT-RSK-S6 signaling networks	1 (untreated H3255)	414	0	-100	Quantification ignored: all sites identified used as evidence	414	NA
Cell Line (K562)	Y	Palma	Di Palma, S., et al. (2013). "Finding the same needles in the haystack? A comparison of phosphotyrosine peptides enriched by immuno-affinity precipitation and metal-based affinity chromatography." Journal of Proteomics 91: 331-337.	Comparison of phosphotyrosine sites identified via two different enrichment approaches (pY immunaffinity enrichment vs. 2-dimensional approach using metal-affinity based enrichment)	2 (pY-enrichment, 2D enrichment)	414 (pY-enriched), 167 (2D)	0	-100	Quantification ignored: all sites identified used as evidence	1414 (pY-enriched), 167 (2D)	NA
Cell line (HCC827, H3255)	Y	OncoLung	Rikova K,Guo A,Zeng Q,Possemato A,Yu J,Haack H,Nardone J,Lee K,Reeves C,Li Y,Hu Y,Tan Z,Stokes M,Sullivan L,Mitchell J,Wetzel R,Macneill J,Ren JM,Yuan J,Bakalarski CE,Villen J,Kornhauser JM,Smith B,Li D,Zhou X,Gygi SP,Gu TL,Polakiewicz RD,Rush J,Comb MJ. Cell. 2007-December. Vol 131. 1190-203	Global survey of phosphotyrosine signaling identifies oncogenic kinases in lung cancer, with cell lines specified	2 (HCC827, H3255)	444 (H3255), 452 (HCC827)	0	-100	Quantification ignored: all sites identified used as evidence	444 (H3255), 452 (HCC827)	NA
Cell Line (K562)	Y	BCR-ABL	Asmussen, J., Lasater, E. a, Tajon, C., Oses-Prieto, J., Jun, Y.-W., Taylor, B. S., Burlingame, A., Craik, C. S., & Shah, N. P. (2013). MEK-Dependent Negative Feedback Underlies BCR-ABL-Mediated Oncogene Addiction. Cancer Discovery, 200–215. https://doi.org/10.1158/2159-8290.CD-13-0235	BCR-ABL driven CML cell line (K562) was treated with ABL-inhibitor dasatanib. (only pre-treatment considered here)	1 (pre-treatment)	161	0	-100	Quantification ignored, only sites identified in pre-treatment considered	161	NA
Kinase Predictions in Breast Cancer (Figure 4)
Tissue (Breast cancer)	Both	Microbiospy	Satpathy, S., Jaehnig, E. J., Krug, K., Kim, B. J., Saltzman, A. B., Chan, D. W., Holloway, K. R., Anurag, M., Huang, C., Singh, P., Gao, A., Namai, N., Dou, Y., Wen, B., Vasaikar, S. V, Mutch, D., Watson, M. A., Ma, C., Ademuyiwa, F. O., … Ellis, M. J. (2020). Microscaled proteogenomic methods for precision oncology. Nature Communications, 11(1). https://doi.org/10.1038/s41467-020-14381-2	Using a microscaled biopsy technique, performed extensive proteogenomic measurements for 14 HER2+ breast cancer patient samples before and after treatment with a combination of HER2 and chemotherapy, where some patients were unresponsive to treatment.	35 (14 patients with pre-treatment, 10 patients with post-treatment, some with multiple replicates)	139	23298	-0.2 (Y), 1 (ST)	Relative to a common reference sample	32-60	1945-2874
Tissue (Breast cancer)	Both	BRCA	Mertins, P., Mani, D. R., Ruggles, K. V, Gillette, M. A., Clauser, K. R., Wang, P., Wang, X., Qiao, J. W., Cao, S., Petralia, F., Kawaler, E., Mundt, F., Krug, K., Tu, Z., Lei, J. T., Gatza, M. L., Wilkerson, M., Perou, C. M., Yellapantula, V., … Carr, S. A. (2016). Proteogenomics connects somatic mutations to signalling in breast cancer. Nature, 534(7605), 55–62. https://doi.org/10.1038/nature18…	CPTAC: Large scale profiling of 107 different breast cancer patients with associated HER2 clinical status	107	177	26111	-0.5	Relative to a global pooled sample	35-109	NA
Tissue (PDX Breast Cancer)	Both	PDX	Huang, K. L., Li, S., Mertins, P., Cao, S., Gunawardena, H. P., Ruggles, K. V, Mani, D. R., Clauser, K. R., Tanioka, M., Usary, J., Kavuri, S. M., Xie, L., Yoon, C., Qiao, J. W., Wrobel, J., Wyczalkowski, M. A., Erdmann-Gilmore, P., Snider, J. E., Hoog, J., … Ding, L. (2017). Proteogenomic integration reveals therapeutic targets in breast cancer xenografts. Nature Communications, 8(14868), 1–16. …	Measurements for 25 PDX models of breast cancer, 3 of which were identified as HER2+	25 (pre-treatment measurements for all PDX models)	563	48330	0	Expression was median centered across samples	72-164	NA

### Sheet: Benchmarking Dataset (Y)
Source	Study Name	Location of Data	Chemoproteomics?	Tyrosine Enriched?	Condition	Kinases	Direction	Exp #
Asmussen, J., Lasater, E. a, Tajon, C., Oses-Prieto, J., Jun, Y.-W., Taylor, B. S., Burlingame, A., Craik, C. S., & Shah, N. P. (2013). MEK-Dependent Negative Feedback Underlies BCR-ABL-Mediated Oncogene Addiction. Cancer Discovery, 200–215. https://doi.org/10.1158/2159-8290.CD-13-0235	Dasatinib_inhibition_Asmussen	Table S1	No	Yes	K562 cells treated with dasatinib for 20 minutes	ABL1	Down	1
Wolf-Yadlin, A., Hautaniemi, S., Lauffenburger, D. A., & White, F. M. (2007). Multiple reaction monitoring for robust quantitative proteomic analysis of cellular signaling networks. Proceedings of the National Academy of Sciences of the United States of America, 104(14), 5860–5865. https://doi.org/10.1073/pnas.0608638104	EGF_WolfYadlin2007	Table S3	No	Yes	Human mammary epithelial cells stimulated with EGF for 1 minute	EGFR	Up	2
					Human mammary epithelial cells stimulated with EGF for 4 minutes	EGFR	Up	3
					Human mammary epithelial cells stimulated with EGF for 8 minutes	EGFR	Up	4
					Human mammary epithelial cells stimulated with EGF for 16 minutes	EGFR	Up	5
Wolf-Yadlin, A., Kumar, N., Zhang, Y., Hautaniemi, S., Zaman, M., Kim, H. do, Grantcharova, V., Lauffenburger, D. A., & White, F. M. (2006). Effects of HER2 overexpression on cell signaling networks governing proliferation and migration. In Molecular Systems Biology (Vol. 2, p. 54). European Molecular Biology Organization. https://doi.org/10.1038/msb4100094	HER2overexpression_WolfYadlin2006	Supplementary Table	No	Yes	HER2 overexpressing epithelial cells stimulated with EGF for 10 minutes, quantification relative to unstimulated wild type	EGFR	Up	6
					HER2 overexpressing epithelial cells stimulated with HRG for 10 minutes, quantification relative to unstimulated wild type	EGFR,ERBB2	Up	7
Chylek, L. A., Akimov, V., Dengjel, J., Rigbolt, K. T. G., Hu, B., Hlavacek, W. S., & Blagoev, B. (2014). Phosphorylation Site Dynamics of Early T-cell Receptor Signaling. PLoS ONE, 9(8), e104240. https://doi.org/10.1371/journal.pone.0104240	TCRstimulation_Chylek	Table S1	No	Yes	TCR stimulation for 5 seconds	LCK,FYN,ZAP70,ITK	Up	8
					TCR stimulation for 15 seconds	LCK,FYN,ZAP70,ITK	Up	9
					TCR stimulation for 30 seconds	LCK,FYN,ZAP70,ITK	Up	10
					TCR stimulation for 60 seconds	LCK,FYN,ZAP70,ITK	Up	11
Giansanti, P., Preisinger, C., Huber, K. V. M., Gridling, M., Superti-Furga, G., Bennett, K. L., & Heck, A. J. R. (2014). Evaluating the promiscuous nature of tyrosine kinase inhibitors assessed in A431 epidermoid carcinoma cells by both chemical- and phosphoproteomics. ACS Chemical Biology, 9(7), 1490–1498. https://doi.org/10.1021/CB500116C/SUPPL_FILE/CB500116C_SI_005.XLS	TKIs_Giansanti	SI Table 2 (chemoproteomics), SI Table 3 (phosphoproteomics)	Yes	Yes	A431 cells treated with imatinib for 2 hours, a TKI inhibitor	CSK,SRC,DDR1	Down	12
					A431 cells treated with dasatinib for 2 hours, a TKI inhibitor	EPHA2,SRC,DDR1,YES1,FRK	Down	13
					A431 cells treated with bosutinib for 2 hours, a TKI inhibitor	EPHA2,EPHB2,FRK,PTK2B,LYN	Down	14
					A431 cells treated with nilotinib for 2 hours, a TKI inhibitor	DDR1,EPHA2,CSK,SRC,PTK2B	Down	15
Zhuang, G., Yu, K., Jiang, Z., Chung, A., Yao, J., Ha, C., Toy, K., Soriano, R., Haley, B., Blackwood, E., Sampath, D., Bais, C., Lill, J. R., & Ferrara, N. (2013). Phosphoproteomic Analysis Implicates the mTORC2-FoxO1 Axis in VEGF Signaling and Feedback Activation of Receptor Tyrosine Kinases. Science Signaling, 6(271). https://doi.org/10.1126/SCISIGNAL.2003572/SUPPL_FILE/SUPPLEMENTARY_TABLE_8.X…	VEGF_Zhuang	Table S1	No	Yes	HUVEC cells treated with VEGF for 10 minutes	FLT1,KDR,FLT4	Up	16
					HUVEC cells treated with VEGF for 20 minutes	FLT1,KDR,FLT4	Up	17
					HUVEC cells treated with VEGF for 30 minutes	FLT1,KDR,FLT4	Up	18
Pan, C., Olsen, J. v., Daub, H., & Mann, M. (2009). Global effects of kinase inhibitors on signaling networks revealed by quantitative phosphoproteomics. Molecular and Cellular Proteomics, 8(12), 2796–2808. https://doi.org/10.1074/MCP.M900285-MCP200/ATTACHMENT/90D52E44-A0B7-44E5-B9B9-5CC68A105771/MMC1.ZIP	Dasatinib_inhibition_Pan	Table S5	No	No	K562 cells treated with 5nm dasatinib for 1 hour	ABL1	Down	19
					K562 cells treated with 50nm dasatinib for 1 hour	ABL1	Down	20

### Sheet: Benchmarking Dataset (ST)
Source	StudyName	Location of Data	Chemoproteomics?	Condition	Kinases	Direction	Experiment #
Wiechmann, S., Ruprecht, B., Siekmann, T., Zheng, R., Frejno, M., Kunold, E., Bajaj, T., Zolg, D. P., Sieber, S. A., Gassen, N. C., & Kuster, B. (2021). Chemical Phosphoproteomics Sheds New Light on the Targets and Modes of Action of AKT Inhibitors. ACS Chemical Biology, 16(4), 631–641. https://doi.org/10.1021/acschembio.0c00872	AKTinhibition_Wiechmann	Table S3A	Yes	BT-474 cells treated with 1uM AZD5363, an AKT inhibitor, for 1 hour	RPS6KB1,AKT1,ROCK2,EIF2AK4,PRKX	Down	21
				BT-474 cells treated with 1uM GSK2110183, an AKT inhibitor, for 1 hour	AKT1,PAK6,CLK1,MARK3,PRKACA	Down	22
				BT-474 cells treated with 1uM GSK690693, an AKT inhibitor, for 1 hour	PDPK1,ROCK1,CDC42BPB,AKT1,CDC42BPG	Down	23
				BT-474 cells treated with 1uM Ipatasertib, an AKT inhibitor, for 1 hour	AKT1,DYRK1A,PRKCH,CLK2,ROCK2	Down	24
				BT-474 cells treated with 1uM MK-2206, an AKT inhibitor, for 1 hour	AKT1,AKT2	Down	25
Šalovská, B., Fabrik, I., Ďurišová, K., Link, M., Vávrová, J., Řezáčová, M., & Tichý, A. (2014). Radiosensitization of Human Leukemic HL-60 Cells by ATR Kinase Inhibitor (VE-821): Phosphoproteomic Analysis. International Journal of Molecular Sciences 2014, Vol. 15, Pages 12007-12026, 15(7), 12007–12026. https://doi.org/10.3390/IJMS150712007	ATRinhibition_Salovska	Supplementary File 1	No	HL60 cells treated with VE-821, an ATR inhibitor, after irradiation	ATR	Down	26
Kettenbach, A. N., Schweppe, D. K., Faherty, B. K., Pechenick, D., Pletnev, A. A., & Gerber, S. A. (2011). Quantitative Phosphoproteomics Identifies Substrates and Functional Modules of Aurora and Polo-Like Kinase Activities in Mitotic Cells. Science Signaling, 4(179). https://doi.org/10.1126/SCISIGNAL.2001497	AURK_CellCycleStudy_Kellenbach	Table S1	No	HeLa cells arrested in mitosis and treated with 0.25uM MLN8054, a AURK inhibitor which only affects AURKB at high concentrations	AURKA	Down	27
				HeLa cells arrested in mitosis and treated with 1uM MLN8054, a AURK inhibitor which only affects AURKB at high concentrations	AURKA	Down	28
				HeLa cells arrested in mitosis and treated with 5uM MLN8054, a AURK inhibitor which only affects AURKB at high concentrations	AURKA,AURKB	Down	29
				Hela cells arrested in mitosis and treated with AZD1152, a AURKB inhibitor	AURKB	Down	30
				HeLa cells arrested in mitosis and treated with BI2536, a PLK inhibitor	PLK1,PLK2,PLK3	Down	31
Poss, Z. C., Ebmeier, C. C., Odell, A. T., Tangpeerachaikul, A., Lee, T., Pelish, H. E., Shair, M. D., Dowell, R. D., Old, W. M., & Taatjes, D. J. (2016). Identification of Mediator Kinase Substrates in Human Cells using Cortistatin A and Quantitative Phosphoproteomics. Cell Reports, 15(2), 436–450. https://doi.org/10.1016/J.CELREP.2016.03.030	CDK8/19_inhibition_Poss	Table S1	No	HCT116 cells treated with cortistatinA, a selective inhibitor for CDK8 and CDK19	CDK8,CDK19	Down	32
Franchin, C., Cesaro, L., Salvi, M., Millioni, R., Iori, E., Cifani, P., James, P., Arrigoni, G., & Pinna, L. (2015). Quantitative analysis of a phosphoproteome readily altered by the protein kinase CK2 inhibitor quinalizarin in HEK-293T cells. Biochimica et Biophysica Acta (BBA) - Proteins and Proteomics, 1854(6), 609–623. https://doi.org/10.1016/J.BBAPAP.2014.09.017	CK2_inhibition_Franchin	Tables S1-S6	No	HEK293T cells treated with quinalizarin, a CK2 inhibitor, for 3 hours	CSNK2A1,CSNK2A2,CSNK2B	Down	33
Wilkes, E. H., Terfve, C., Gribben, J. G., Saez-Rodriguez, J., & Cutillas, P. R. (2015). Empirical inference of circuitry and plasticity in a kinase signaling network. Proceedings of the National Academy of Sciences of the United States of America, 112(25), 7719–7724. https://doi.org/10.1073/PNAS.1423344112/-/DCSUPPLEMENTAL	EGF_IGF_Wilkes	Dataset S2	No	MCF7 cells stimulated with EGF for 5 minutes	MAPK1,MAPK3,BRAF,RAF1,AKT1,MAP2K1,MAP2K2	Up	34
				MCF7 cells stimulated with EGF for 10 minutes	MAPK1,MAPK3,BRAF,RAF1,AKT1,MAP2K1,MAP2K2	Up	35
				MCF7 cells stimulated with EGF for 30 minutes	MAPK1,MAPK3,BRAF,RAF1,AKT1,MAP2K1,MAP2K2	Up	36
				MCF7 cells stimulated with EGF for 60 minutes	MAPK1,MAPK3,BRAF,RAF1,AKT1,MAP2K1,MAP2K2	Up	37
				MCF7 cells stimulated with IGF1 for 5 minutes	MAPK1,MAPK3,BRAF,RAF1,AKT1,MAP2K1,MAP2K2	Up	38
				MCF7 cells stimulated with IGF1 for 10 minutes	MAPK1,MAPK3,BRAF,RAF1,AKT1,MAP2K1,MAP2K2	Up	39
				MCF7 cells stimulated with IGF1 for 30 minutes	MAPK1,MAPK3,BRAF,RAF1,AKT1,MAP2K1,MAP2K2	Up	40
				MCF7 cells stimulated with IGF1 for 60 minutes	MAPK1,MAPK3,BRAF,RAF1,AKT1,MAP2K1,MAP2K2	Up	41
Petrone, A., Adamo, M. E., Cheng, C., & Kettenbach, A. N. (2016). Identification of candidate cyclin-dependent kinase 1 (Cdk1) substrates in mitosis by quantitative phosphoproteomics. Molecular and Cellular Proteomics, 15(7), 2448–2461. https://doi.org/10.1074/MCP.M116.059394/ATTACHMENT/0A1BD98C-3609-4A43-AB6B-9E31856A32BC/MMC1.ZIP	CDK1_inhib_Petrone	Table S1	No	HeLa cells treated with Flavopiridol, a CDK1 inhibitor	CDK1	Down	42
				HeLa cells treated with RO-3306, a CDK1 inhibitor	CDK1	Down	43
Pan, C., Olsen, J. v., Daub, H., & Mann, M. (2009). Global effects of kinase inhibitors on signaling networks revealed by quantitative phosphoproteomics. Molecular and Cellular Proteomics, 8(12), 2796–2808. https://doi.org/10.1074/MCP.M900285-MCP200/ATTACHMENT/90D52E44-A0B7-44E5-B9B9-5CC68A105771/MMC1.ZIP	MEK/p38_inhibition_Pan	Tables S1 and S2	No	HeLa cells treated with EGF	MAPK1,MAPK3,MAP2K1,MAP2K2,BRAF,RAF1,AKT1	Up	44
				HeLa cells treated with U0126, a MEK inhibitor, after EGF stimulation	MAP2K1,MAP2K2,MAPK1,MAPK3	Down	45
				HeLa cells treated with EGF	MAPK1,MAPK3,MAP2K1,MAP2K2,BRAF,RAF1,AKT1	Up	46
				HeLa cells treated with SB202190, a p38 inhibitor, after EGF stimulation	MAPK11,MAPK14	Down	47
Stuart, S. A., Houel, S., Lee, T., Wang, N., Old, W. M., & Ahn, N. G. (2015). A phosphoproteomic comparison of B-RAFV600E and MKK1/2 inhibitors in melanoma cells. Molecular and Cellular Proteomics, 14(6), 1599–1615. https://doi.org/10.1074/MCP.M114.047233/ATTACHMENT/842AD6EF-ADEB-4B62-B1A7-5BE40E73979B/MMC1.ZIP	MEK_BRAF_Inhibition_Stuart	Tables S1 and S2	No	WM239A cells treated with PLX4032, a BRAF inhibitor	BRAF,MAPK1,MAPK3	Down	48
				WM239A cells treated with AZD6244, a MEK1/2 inhibitor	MAP2K1,MAP2K2,MAPK1,MAPK3	Down	49
Beli, P., Lukashchuk, N., Wagner, S. A., Weinert, B. T., Olsen, J. v., Baskcomb, L., Mann, M., Jackson, S. P., & Choudhary, C. (2012). Proteomic Investigations Reveal a Role for RNA Processing Factor THRAP3 in the DNA Damage Response. Molecular Cell, 46(2), 212–225. https://doi.org/10.1016/J.MOLCEL.2012.01.026	DNA_damage_Beli	Table S1	No	UTOS cells treated with epotoside for 24 hours	ATR,ATM	Up	50
				UTOS cells treated with ionizing radiation for 1 hour	ATR,ATM	Up	51
